# Reconstitution in JCVI-syn3B suggests the roles of the *Spiroplasma* Fibril protein (Sfibril) in swimming

**DOI:** 10.64898/2026.11.17.765575

**Authors:** Ali Ahsan, Hana Kiyama, Yuhei O Tahara, Yuya Sasajima, Makoto Miyata

## Abstract

*Spiroplasma*, wall-less helical bacteria of the class Mollicutes, swim without flagella by shifting the handedness of their helical body. This motility is driven by an internal ribbon composed of actin-superfamily MreB proteins (SMreB) and the *Spiroplasma*-specific Fibril protein (Sfibril), which accounts for nearly half of the ribbon mass. However, because helical shape and swimming have been reconstituted with SMreBs alone, the role of Sfibril has remained unclear. Here, we expressed Fibril from *Spiroplasma eriocheiris* under its native promoter in the minimal synthetic bacterium JCVI-syn3B (syn3), in which swimming had been reconstituted with SMreB proteins, and analyzed cell morphology and swimming. Sfibril formed filaments with chained ring units in syn3 cells and, by itself, induced cell elongation and left-handed helical shape. Elongated cells expressing Sfibril recovered their length after hypo-osmotic shock, indicating that Sfibril confers morphological robustness. In cells expressing SMreB4 and SMreB5 from *Spiroplasma*, Sfibril increased the fraction of helical and motile cells, extended the distance of continuous kink propagation, reduced cell bending, and increased traveling distance. In addition, Sfibril altered the handedness of SMreB5-driven helices from exclusively right-handed to a mixture of right- and left-handed. These results suggest that Sfibril is not essential for helicity shift but stabilizes the cell body and supports efficient, processive helicity shifts.

**IMPORTANCE:** *Spiroplasma* are helical bacteria that swim by shifting their helical handedness. This shift is caused by a “ribbon structure” in the bacterial cell. The shift of the ribbon structure is driven by MreB proteins, which are related to actin, the major component of thin filaments in muscle. In this study, we focused on “Fibril protein”—another major component of the ribbon structure—and showed that this protein supports the smooth helicity shift like a “flexible shaft”, through reconstitution in a minimal synthetic bacterium.

**Graphical summary:** 
