## Supplemental file and will be used for the link to the file on the preprint. for "Reconstitution in JCVI-syn3B suggests the roles of the *Spiroplasma* Fibril protein (Sfibril) in swimming": 20261117_Fibril_Manuscript_Supplemtary_Tables_AA.xlsx

### Sheet: Table S2
Table S2: List of primers
Name	Sequence (5' → 3')
Syn3B-Junc-F	TATGTGATAATGCCAATCGCTAAG
Syn3B-Junc-R	GTAAATTCCCAAATTATTCCATCA
coloP-puroR-F	ggagtagtccaaacagcaacagca
coloP-puroR-R	CGCCCCAAAAGGGGCAGACAAAAT
Sw-mChe-link-F2	ACCAGGAGCTCCACTTTTATATAG
SWmChe_linker_R2	TCAGGATCATCAGCTATTATTAAAGAATTT
Fib-mChe-link-D81-F	AATAATAGCTGATGATCCTGAatcatttgttgataacgctaagtcaat
Fib-mChe-link--D81-R	ACTATATAAAAGTGGAGCTCCTGGTaaacatgatactgctgataca
Linearized-Fib-F	atcatttgttgataacgctaagt
Linearized-Fib-R	aaacatgatactgctgatacaac
Fib-mChe-link-D122-F	ACTATATAAAAGTGGAGCTCCTGGTggtgaatttgccaaagttatt
Fib-mChe-link-D122-R	AATAATAGCTGATGATCCTGAatcaaattggaatgattctggttcatt
Fib-mChe-link-G162-F	ACTATATAAAAGTGGAGCTCCTGGTcacacaattgatgttattgat
Fib-mChe-link-G162-R	AATAATAGCTGATGATCCTGAaccatatttgtcaaccatttctttaaa
addFib-to079-F	GAGTTATTTATATAGTTCttattcactttttaaacgaatagt
addFib-toPtuf-R	TTTTAAGGAGAAAAAAACatgattggagttatttcaactgcg
MreB4-fib-F	agttatttatatagttcGTTAATTTCCTCCTTAATATA
MreB4-fib-R	AAGGAGGAAATTAACgaactatataaataactcgcatatt
MreB5-fib-F	AAATATATTCTTTTTGTAAAAATTCCTCCCTTTTTTC
MreB5-fib-R	AAGGGAGGAATTTTTACAAAAAGAATATATTTAGAGA
MreB54-fib-vector-F	TGGTCTTTCTGGTTTCACGTTAATTTCCTCCTTAATATATTCTC
MreB54-fib-vector-R	attcgagctcggtaccctttaataataaaaaatcgggatttc
seq_insLP_F	ggaacatcatctctagtagctaatc
seq_termLP_R	GGTGAAAACCTCTGACACATG
seq_Fibril_F1	aagtgtaaatgctgttcctaaatc
seq_Fibril_F2	ttcagtgtttaaatcatatttggc
seq-mCherry-F1	TTCTGCATCATAATGTCCTCCATC
seq-mCherry-F2	TCCATTAACTGATCCTTCCATATG
seq_mreB4_F1	GATAATCCCTTGACCAGAAACGTA
seq_mreB4_F2	ctgggtattttgctaatgaaccaa
seq_mreB5_F	CCTGAAACAATGTCTCTTCCATAA
seq_mreB5_hana_R1	GAACAAATGCATACTAAAGAATTAG

### Sheet: Table S3
Table S3: List of plasmids and their sequences
Sr. No.	Plasmid Name	Size (bp)	Linear Map Order	Sequence
1	pSeW001	12856	loxP – fibril – SMreB1 – SMreB2 – SMreB3 – SPE_1229 – SMreB4 – SMreB5 – puroR – loxP – cre – zeoR	GAAGATCCTTTGATCTTTTCTACGGGGTCTGACGCTCAGTGGAACGAAAACTCACGTTAAGGGATTTTGGTCATGAGATTATCAAAAAGGATCTTCACCTAGATCCTTTTAAATTAAAAATGAAGTTTTAAATCAATCTAAAGTATATATGAGTAAACTTGGTCTGACAGTTAGTCCTGCTCCTCGGCCACGAAGTGCACGCAGTTGCCGGCCGGGTCGCGCAGGGCGAACTCCCGCCCCCACGGCTGCTCGCCGATCTCGGTCATGGCCGGCCCGGAGGCGTCCCGGAAGTTCGTGGACACGACCTCCGACCACTCGGCGTACAGCTCGTCCAGGCCGCGCACCCACACCCAGGCCAGGGTGTTGTCCGGCACCACCTGGTCCTGGACCGCGCTGATG…
2	pSeN400	5730	loxP – SMreB4 – puroR – loxP – cre – zeoR	gaagatcctttgatcttttctacggggtctgacgctcagtggaacgaaaactcacgttaagggattttggtcatgagattatcaaaaaggatcttcacctagatccttttaaattaaaaatgaagttttaaatcaatctaaagtatatatgagtaaacttggtctgacagttagtcctgctcctcggccacgaagtgcacgcagttgccggccgggtcgcgcagggcgaactcccgcccccacggctgctcgccgatctcggtcatggccggcccggaggcgtcccggaagttcgtggacacgacctccgaccactcggcgtacagctcgtccaggccgcgcacccacacccaggccagggtgttgtccggcaccacctggtcctggaccgcgctgatg…
3	pSeN500	5734	loxP – SMreB5 – puroR – loxP – cre – zeoR	gaagatcctttgatcttttctacggggtctgacgctcagtggaacgaaaactcacgttaagggattttggtcatgagattatcaaaaaggatcttcacctagatccttttaaattaaaaatgaagttttaaatcaatctaaagtatatatgagtaaacttggtctgacagttagtcctgctcctcggccacgaagtgcacgcagttgccggccgggtcgcgcagggcgaactcccgcccccacggctgctcgccgatctcggtcatggccggcccggaggcgtcccggaagttcgtggacacgacctccgaccactcggcgtacagctcgtccaggccgcgcacccacacccaggccagggtgttgtccggcaccacctggtcctggaccgcgctgatg…
4	pSeN600	6015	loxP – fibril – puroR – loxP – cre – zeoR	GAAGATCCTTTGATCTTTTCTACGGGGTCTGACGCTCAGTGGAACGAAAACTCACGTTAAGGGATTTTGGTCATGAGATTATCAAAAAGGATCTTCACCTAGATCCTTTTAAATTAAAAATGAAGTTTTAAATCAATCTAAAGTATATATGAGTAAACTTGGTCTGACAGTTAGTCCTGCTCCTCGGCCACGAAGTGCACGCAGTTGCCGGCCGGGTCGCGCAGGGCGAACTCCCGCCCCCACGGCTGCTCGCCGATCTCGGTCATGGCCGGCCCGGAGGCGTCCCGGAAGTTCGTGGACACGACCTCCGACCACTCGGCGTACAGCTCGTCCAGGCCGCGCACCCACACCCAGGCCAGGGTGTTGTCCGGCACCACCTGGTCCTGGACCGCGCTGATG…
5	pSeN601	6720	loxP – fibril – mCherry (D81) – fibril – puroR – loxP – cre – zeoR	GAAGATCCTTTGATCTTTTCTACGGGGTCTGACGCTCAGTGGAACGAAAACTCACGTTAAGGGATTTTGGTCATGAGATTATCAAAAAGGATCTTCACCTAGATCCTTTTAAATTAAAAATGAAGTTTTAAATCAATCTAAAGTATATATGAGTAAACTTGGTCTGACAGTTAGTCCTGCTCCTCGGCCACGAAGTGCACGCAGTTGCCGGCCGGGTCGCGCAGGGCGAACTCCCGCCCCCACGGCTGCTCGCCGATCTCGGTCATGGCCGGCCCGGAGGCGTCCCGGAAGTTCGTGGACACGACCTCCGACCACTCGGCGTACAGCTCGTCCAGGCCGCGCACCCACACCCAGGCCAGGGTGTTGTCCGGCACCACCTGGTCCTGGACCGCGCTGATG…
6	pSeN602	6720	loxP – fibril – mCherry (D122) – fibril – puroR – loxP – cre – zeoR	GAAGATCCTTTGATCTTTTCTACGGGGTCTGACGCTCAGTGGAACGAAAACTCACGTTAAGGGATTTTGGTCATGAGATTATCAAAAAGGATCTTCACCTAGATCCTTTTAAATTAAAAATGAAGTTTTAAATCAATCTAAAGTATATATGAGTAAACTTGGTCTGACAGTTAGTCCTGCTCCTCGGCCACGAAGTGCACGCAGTTGCCGGCCGGGTCGCGCAGGGCGAACTCCCGCCCCCACGGCTGCTCGCCGATCTCGGTCATGGCCGGCCCGGAGGCGTCCCGGAAGTTCGTGGACACGACCTCCGACCACTCGGCGTACAGCTCGTCCAGGCCGCGCACCCACACCCAGGCCAGGGTGTTGTCCGGCACCACCTGGTCCTGGACCGCGCTGATG…
7	pSeN603	6720	loxP – fibril – mCherry (G162) – fibril – puroR – loxP – cre – zeoR	GAAGATCCTTTGATCTTTTCTACGGGGTCTGACGCTCAGTGGAACGAAAACTCACGTTAAGGGATTTTGGTCATGAGATTATCAAAAAGGATCTTCACCTAGATCCTTTTAAATTAAAAATGAAGTTTTAAATCAATCTAAAGTATATATGAGTAAACTTGGTCTGACAGTTAGTCCTGCTCCTCGGCCACGAAGTGCACGCAGTTGCCGGCCGGGTCGCGCAGGGCGAACTCCCGCCCCCACGGCTGCTCGCCGATCTCGGTCATGGCCGGCCCGGAGGCGTCCCGGAAGTTCGTGGACACGACCTCCGACCACTCGGCGTACAGCTCGTCCAGGCCGCGCACCCACACCCAGGCCAGGGTGTTGTCCGGCACCACCTGGTCCTGGACCGCGCTGATG…
8	pSeN64	7601	loxP – fibril – SMreB4 – puroR – loxP – cre – zeoR	gaagatcctttgatcttttctacggggtctgacgctcagtggaacgaaaactcacgttaagggattttggtcatgagattatcaaaaaggatcttcacctagatccttttaaattaaaaatgaagttttaaatcaatctaaagtatatatgagtaaacttggtctgacagttagtcctgctcctcggccacgaagtgcacgcagttgccggccgggtcgcgcagggcgaactcccgcccccacggctgctcgccgatctcggtcatggccggcccggaggcgtcccggaagttcgtggacacgacctccgaccactcggcgtacagctcgtccaggccgcgcacccacacccaggccagggtgttgtccggcaccacctggtcctggaccgcgctgatg…
9	pSeN65	7691	loxP – fibril – SMreB5 – puroR – loxP – cre – zeoR	gaagatcctttgatcttttctacggggtctgacgctcagtggaacgaaaactcacgttaagggattttggtcatgagattatcaaaaaggatcttcacctagatccttttaaattaaaaatgaagttttaaatcaatctaaagtatatatgagtaaacttggtctgacagttagtcctgctcctcggccacgaagtgcacgcagttgccggccgggtcgcgcagggcgaactcccgcccccacggctgctcgccgatctcggtcatggccggcccggaggcgtcccggaagttcgtggacacgacctccgaccactcggcgtacagctcgtccaggccgcgcacccacacccaggccagggtgttgtccggcaccacctggtcctggaccgcgctgatg…
10	pSeN540	6788	loxP – SMreB4 – SMreB5 – puroR – loxP – cre – zeoR	gaagatcctttgatcttttctacggggtctgacgctcagtggaacgaaaactcacgttaagggattttggtcatgagattatcaaaaaggatcttcacctagatccttttaaattaaaaatgaagttttaaatcaatctaaagtatatatgagtaaacttggtctgacagttagtcctgctcctcggccacgaagtgcacgcagttgccggccgggtcgcgcagggcgaactcccgcccccacggctgctcgccgatctcggtcatggccggcccggaggcgtcccggaagttcgtggacacgacctccgaccactcggcgtacagctcgtccaggccgcgcacccacacccaggccagggtgttgtccggcaccacctggtcctggaccgcgctgatg…
11	pSeN654	8741	loxP – fibril – SMreB4 – SMreB5 – puroR – loxP – cre – zeoR	gaagatcctttgatcttttctacggggtctgacgctcagtggaacgaaaactcacgttaagggattttggtcatgagattatcaaaaaggatcttcacctagatccttttaaattaaaaatgaagttttaaatcaatctaaagtatatatgagtaaacttggtctgacagttagtcctgctcctcggccacgaagtgcacgcagttgccggccgggtcgcgcagggcgaactcccgcccccacggctgctcgccgatctcggtcatggccggcccggaggcgtcccggaagttcgtggacacgacctccgaccactcggcgtacagctcgtccaggccgcgcacccacacccaggccagggtgttgtccggcaccacctggtcctggaccgcgctgatg…
12	pSeN654-mc	9446	loxP – fibril – mCherry (D81) – fibril – SMreB4 – SMreB5 – puroR – loxP – cre – zeoR	gaagatcctttgatcttttctacggggtctgacgctcagtggaacgaaaactcacgttaagggattttggtcatgagattatcaaaaaggatcttcacctagatccttttaaattaaaaatgaagttttaaatcaatctaaagtatatatgagtaaacttggtctgacagttagtcctgctcctcggccacgaagtgcacgcagttgccggccgggtcgcgcagggcgaactcccgcccccacggctgctcgccgatctcggtcatggccggcccggaggcgtcccggaagttcgtggacacgacctccgaccactcggcgtacagctcgtccaggccgcgcacccacacccaggccagggtgttgtccggcaccacctggtcctggaccgcgctgatg…
